# Resistance to change? The impact of group medication on AMR gene dynamics during commercial pig production

**DOI:** 10.1101/659771

**Authors:** Jolinda Pollock, Adrian Muwonge, Michael R. Hutchings, Geoffrey Mainda, Barend M. Bronsvoort, Laura C. Duggan, David L. Gally, Alexander Corbishley

## Abstract

The anthropogenic selection of antimicrobial resistance (AMR) genes is under intense scrutiny, particularly in livestock production, where group antimicrobial administration is used to control disease. Whilst large epidemiological studies provide important data on the diversity and distribution of AMR genes, we have little insight into how group antimicrobial administration impacts AMR gene abundance and diversity within a system. Here, faecal microbiome and AMR gene dynamics were tracked for six months through a standard production cycle on a commercial pig unit. Our results demonstrate that specific AMR genes have reached an equilibrium across this farming system to the extent that the levels measured were maintained from suckling through to slaughter, despite increases in microbiome diversity in early development. These levels were not influenced by antibiotic use, either during the production cycle or following whole herd medication. Some AMR genes were found at levels higher than that of the bacterial 16S rRNA gene, indicating widespread distribution across the most common bacterial genera. The targeted AMR genes were also detected in nearby soil samples, several with decreasing abundance with increasing distance from the unit, demonstrating that the farm acts as a point source of AMR gene ‘pollution’. Metagenomic sequencing of a subset of samples identified 144 AMR genes, with higher gene diversity in the piglet samples compared to the sow samples. Critically, despite overwhelming and stable levels of resistance alleles against the main antimicrobials used on this farm, these compounds continue to control the bacterial pathogens responsible for production losses and compromised welfare.

**Importance:** Group antibiotic treatment has been used for decades to control bacterial diseases that reduce the productivity and compromise the welfare of livestock. Recent increases in antibiotic resistant infections in humans has resulted in concerns that antibiotic use in livestock may contribute to the development of untreatable bacterial infections in humans. There is however little understanding as to how the genes that bacteria require to become resistant to antibiotics respond during and after group antibiotic treatment of livestock, particularly in systems where high levels of antibiotics have been used for a prolonged period of time. We show that in such a system, levels of specific antibiotic resistance genes are high irrespective of group antibiotic treatments, whilst dramatic reductions in antibiotic use also fail to reduce the levels of these genes. These findings have important implications for public policy relating to the use of antibiotic in livestock farming.
