## Supplementary 2 for "Resistance to change? The impact of group medication on AMR gene dynamics during commercial pig production"

### Sheet: Sheet1
Target	Forward Primer	Reverse Primer	Probe	Size (bp)	Annealing temp used ('C)	Reference
tetA	GCTACATCCTGCTTGCCTTC	CATAGATCGCCGTGAAGAGG		210	55	Ng et al (2001)
tetB	TTGGTTAGGGGCAAGTTTTG	GTAATGGGCCAATAACACCG		659	55	Ng et al (2001)
tetC	CTTGAGAGCCTTCAACCCAG	ATGGTCGTCATCTACCTGCC		418	55	Ng et al (2001)
tetM	ACAGAAAGCTTATTATATAAC	TGGCGTGTCTATGATGTTCAC		171	55	Aminov et al (2001)
tetO	ACGGARAGTTTATTGTATACC	TGGCGTATCTATAATGTTGAC		171	60	Aminov et al (2001)
tetQ	AGAATCTGCTGTTTGCCAGTG	CGGAGTGTCAATGATATTGCA		169	63	Aminov et al (2001)
tetS	GAAAGCTTACTATACAGTAGC	AGGAGTATCTACAATATTTAC		169	50	Aminov et al (2001)
tetT	AAGGTTTATTATATAAAAGTG	AGGTGTATCTATGATATTTAC		169	50	Aminov et al (2001)
tetW	GAGAGCCTGCTATATGCCAGC	GGGCGTATCCACAATGTTAAC		168	64	Aminov et al (2001)
otrA	GGCATYCTGGCCCACGT	CCCGGGGTGTCGTASAGG		212	66	Aminov et al (2001)
tetX	CAATAATTGGTGGTGGACCC	TTCTTACCTTGGACATCCCG		468	55	Ng et al (2001)
dfrA1	GTGAAACTATCACTAATGG	ACCCTTTTGCCAGATTTG		471	50	Seputiene et al (2010)
dfrA8	TTGGGAAGGACAACGCACTT	ACCATTTCGGCCAGATCAAC		382	50	Chen et al (2004)
dfrA12	GGTGAGCARAAGATYTTTCGC	TGGGAAGAAGGCGTCACCCTC		309	50	Seputiene et al (2010)
dfrA22	GCBAAAGGDGARCAGCT	TTTMCCAYATTTGATAGC		394	50	Seputiene et al (2010)
dfrB	GATCACGTRCGCAAGAARTC	GACTCGACVGCRTASCCTTC		95	56	Seputiene et al (2010)
sul1	CGGCGTGGGCTACCTGAACG	GCCGATCGCGTGAAGTTCCG		433	69	Kerrn et al (2002)
sul2	GCGCTCAAGGCAGATGGCATT	GCGTTTGATACCGGCACCCGT		293	69	Kerrn et al (2002)
sul3	GAGCAAGATTTTTGGAATCG	CATCTGCAGCTAACCTAGGGCTTTGGA		750	51	Perreten et al (2003)
ermA	TCTAAAAAGCATGTAAAAGAA	CTTCGATAGTTTATTAATATTAGT		645	52	Sutcliffe et al (1996)
ermB	GAAAAGGTACTCAACCAAATA	AGTAACGGTACTTAAATTGTTTAC		639	52	Sutcliffe et al (1996)
ermC	TCAAAACATAATATAGATAAA	GCTAATATTGTTTAAATCGTCAAT		642	51	Sutcliffe et al (1996)
ermF	CGACACAGCTTTGGTTGAAC	GGACCTACCTCATAGACAAG		309	50	Chen et al (2007)
ermG	ACATTTCCTAGCCACAATC	CGCTATGTTTAACAAGC		442	50	Shoemaker et al (2001)
blaCTX-M	CGATGTGCAGTACCAGTAA	TTAGTGACCAGAATCAGCGG		585	60	Castillo et al (2013)
blaCTXM-1	ATGGTTAAAAAATCACTGCG	TTACAAACCGTCGGTGAC		876	60	Castillo et al (2013)
blaCTXM-9	ATGGTGACAAAGAGAGTGCAAC	TTACAGCCCTTCGGCGATG		876	60	Castillo et al (2013)
blaCTXM-2	TCAAGAAGAGCGACCTGGTT	GATACCTCGCTCCATTTATTG		601	60	Castillo et al (2013)
qnrA	CAGCAAGAGGATTTCTCACG	AATCCGGCAGCACTATTACTC		630	63	Ciesielczuk et al (2013)
qnrB	GGCTGTCAGTTCTATGATCG	SAKCAACGATGCCTGGTAG		488	63	Ciesielczuk et al (2013)
qnrS	GCAAGTTCATTGAACAGGGT	TCTAAACCGTCGAGTTCGGCG		428	60	Cattoir et al (2007)
tetB	TTACGTGAATTTATTGCTTCGG	ATACAGCATCCAAAGCGCAC	CGCCGACCAAATCGGTCAGA	206	60	Schmidt et al (2015)
tetQ	AATTACTGTTCGGGCTTCTA	GCTTGTATGCCTTCCTTTGC	ATCTATTATCTGGAATGGAGTGAAATGCAA	162	60	Maeda et al (2003)
ermA	AGTTCATTATAACCAGTAAGGAGAAGG	CGACTCATTTTGACTAGCTCTTTG	TGAACCAGAAAAACCCTAAAGACACGCA	190	60	This study
ermB	GGATTCTACAAGCGTACCTTGGA	TGGCAGCTTAAGCAATTGCT	CACTAGGGTTGCTCTTGCACACTCAAGTC	90	60	Böckelmann et al (2009)
dfrA1	ATGGAGTTATCGGGAATGGC	ACTTTCGGTTGGGTAATGCTC	AGGAGCTGTTCACCTTTGGCACT	141	60	This study
16S rRNA	ACTCCTACGGGAGGCAGCAGT	TATTACCGCGGCTGCTGGC	CGCGTGACCCTTATTGCTCCACA*	194	60	Clifford et al (2012), *This study
	* Designed as part of this study. Primers/probes were designed using Primer BLAST (NCBI), with the latter being checked for specificity against the GenBank nr database.
	Bold type indicates primers and probes used for qPCR
